# Disruption of the SAGA CORE triggers collateral degradation of KAT2A

**DOI:** 10.1101/2025.07.24.666361

**Authors:** Paul Batty, Hannah Beneder, Caroline Schätz, Gabriel Onea, Maciej Zaczek, Ana P. Kutschat, Sophie Müller, Giulio Superti-Furga, Georg E. Winter, Davide Seruggia

**Affiliations:** St. Anna Children’s Cancer Research Institute (CCRI), Vienna, Austria; CeMM Research Center for Molecular Medicine, Austrian Academy of Sciences, Vienna, Austria; Department of Pediatrics and Adolescent Medicine, Medical University of Vienna, Vienna, Austria; Center for Physiology and Pharmacology, Medical University of Vienna, Vienna, Austria; AITHYRA Institute for Biomedical Artificial Intelligence, Vienna, Austria

**Keywords:** <u>Keywords</u>: SAGA, KAT2A, histone acetyltransferase, collateral degradation, UBR5, proteasome

## Abstract

The SAGA transcriptional co-activator complex regulates gene expression through histone acetylation at promoters, mediated by its histone acetyl transferase, KAT2A. While its structure and function have been extensively investigated, how the stability of individual subunits of SAGA, including KAT2A, is regulated, remains unclear. Here, using a fluorescence-based KAT2A stability reporter, we systematically dissect the molecular dependencies controlling KAT2A protein abundance. We identify the non-enzymatic SAGA CORE module subunits—TADA1, TAF5L, and TAF6L— as necessary for KAT2A stability, with loss of these subunits disrupting the integrity of SAGA, leading to non-chromatin-bound KAT2A that is degraded by the proteasome, consequently leading to reduced H3K9 acetylation. Proteomic profiling reveals progressive loss of CORE and HAT components upon acute disruption of the SAGA CORE, indicating that an intact CORE is required for the stability of numerous components of SAGA. Finally, a focused CRISPR screen of ubiquitin-proteasome system genes identifies the E3 ligase UBR5, a known regulator of orphan protein degradation, and the deubiquitinase OTUD5, as regulators of KAT2A degradation when the SAGA CORE is perturbed. Together, these findings reveal a dependency of KAT2A protein stability on SAGA CORE integrity and define an orphan quality control mechanism targeting unassembled KAT2A, revealing a potential vulnerability in SAGA-driven malignancies.
