## Supplementary material for "Disruption of the SAGA CORE triggers collateral degradation of KAT2A": Key Resources Table

### Sheet: Sheet1
REAGENT or RESOURCE	SOURCE	IDENTIFIER
Antibodies
KAT2A rabbit monoclonal (1:500, IF)	Cell Signaling	C26A19
H3K9ac polyclonal rabbit (1:500, IF)	Active Motif	39017
HA monoclonal mouse (1:400, IF)	Cell Signalling	2367S
H3S10P monoclonal mouse (1:5000, IF)	Millipore	05806
Donkey anti-rabbit Alexa Fluor 488 secondary antibody (1:1000, IF)	Molecular Probes	A21206
Goat anti-rabbit Alexa Fluor 568 secondary antibody (1:1000, IF)	Molecular Probes	A11011
Goat anti-rabbit Alexa Fluor 647 secondary antibody (1:1000, IF)	Molecular Probes	A21244
Anti-KAT2A / GCN5 antibody [EPR21146] - ChIP Grade (1:1000, WB) (1:50, CUT&RUN)	abcam	ab217876
Anti-TADA3 antibody produced in rabbit (1:1000, WB)	Sigma	HPA042250-100ul
Anti-rabbit IgG, HRP-linked antibody (1:10000, WB)	Cell Signalling	7074S
APC anti-rat CD90/mouse CD90.1 (Thy1.1) Antibody (1:400, FACS)	Biolegend	202526
Chemicals, peptides, and recombinant proteins
DMEM high glucose	Fisher Scientific	11584486
IMDM	Fisher Scientific	12589059
Fetal Bovine Serum (used at 10 %)	Gibco	17593595
Penicillin-Streptomycin	Fisher Scientific	11548876
L-Glutamine	Thermo Fisher Scientific	25030024
Blasticidin (1:1000)	Gibco	A1113903
Puromycin (1:10000)	Thermo Fisher Scientific	A1113803
Polyethylenimine, branched (PEI)	Sigma	408727-100ML
pA/G-Mnase	IMP Protein Technologies	N/A
GSK-699 (100 nM final)	Invivochem	V41244
Hoechst 33342, Trihydrochloride, Trihydrate (1.62 µM final)	Thermo Fisher Scientific	H3570
dTAG-V1 (100 nM final)	Tocris	6914
Sucrose	Fisher Scientific	15446759
Digitonin	Millipore	D141-100MG
MG-132 (1 µM final)	Medchemexpress	HY-13259
MLN-4924 (1 µM final)	Medchemexpress	HY-70062
TAK-243 (500 nM final)	Medchemexpress	HY-100487
Accutase® Cell Detachment Solution	Biolegend	423201
DMSO	Fisher Scientific	BP231-100
Turbofect transfection reagent	Thermo Fisher Scientific	R0531
16 % formaldehyde (methanol-free)	Thermo Fisher Scientific	28906
Triton X-100	Sigma	X100-100ML
10 % Triton X-100 in water	Sigma	93443-100ML
DPBS 1X, no calcium, no magnesium	Thermo Fisher Scientific	14190
Tween-20	Sigma	P9416-100ML
1M Tris HCl pH 7.5	Invitrogen	15567027
1M Tris HCl pH 8.0	Thermo Fisher Scientific	AM9555G
1M MgCl2	Merck	MG1028-100ML
10 % NP40 in water	Thermo Fisher Scientific	85124
Bovine serum albumin	Sigma	A9418-500G
Roche cOmplete EDTA-free Proteasome Inhibitors	Sigma	11873580001
1M DTT	Sigma	43186-10ML
1M HEPES	Thermo Fisher Scientific	15630-056
1M EDTA pH 8.0	Thermo Fisher Scientific	AM9260-G
0.5M EDTA pH 8.0	VWR	J60767AD
NaCl	Fisher Scientific	BP358-1
RNase A	Thermo Fisher Scientific	EN0531
Glycogen for molecular biology	Merck	10901393001
Glycerol	Fisher Scientific	10692372
2M KCl	Thermo Fisher Scientific	AM9640-G
Spermidine	Sigma	S2626-1G
Clarity Max™ ECL Substrate	Bio-Rad	1705062
Trichloroacetic acid	Sigma	92128-100G
Acetone	Roth	9372.1
Trans blot Turbo buffer 5X	Bio-Rad	10026938
Human TruStain FcX™ Fc Receptor Blocking Solution	Biolegend	422301
4% BD fixation buffer	Thermo Fisher Scientific™ Pierce™	BD 554655
Proteinase K	New England Biolabs	P8107
Phenol	Sigma	P4557
Isopropanol	Sigma	I9516
AmpliTaq Gold Polymerase	Thermo Fisher Scientific	43118118
iQ SYBR Green Supermix	Bio-Rad	1708880
Mag-bind TotalPure NGS beads	Omega Bio-tek	M1378-00
Critical commercial assays
Pierce™ BCA Protein Assay Kit	Thermo Fisher Scientific	23227
Qubit™ 1X dsDNA HS Assay Kit	Fisher Scientific	Q33231
NEBNext® Ultra™ II DNA Library Prep Kit for Illumina	NEB	E7645L
NEBNext Multiplex Oligos for Illumina (Dual Index Set 1)	NEB	E7600S
Monarch® PCR & DNA Cleanup Kit (5 µg)	NEB	T1030S/
8-well Ibidi chambers	Ibidi	80827
PhenoPlate 96-well plates	Revvity	6055302
iScript cDNA Synthesis Kit	Bio-Rad	170889
RNeasy Mini Kit	Qiagen	74104
F-bottomed 96-well plates	VWR	734-2327
V-bottomed 96-well plates	Thermo Fisher Scientific	277143
Open Top Polyclear Centrifuge tubes (14 x 89 mm)	Seton Scientific	7030
Trans Blot Turbo RTA Transfer Kit, Midi, LF PVDF	Bio-Rad	1704275
4-12 % Bis Tris gels (26-well)	Bio-Rad	3450125
Deposited data
CUT&RUN GEO	this work
Proteomics PRIDE	this work	PXD065443
Experimental models: cell lines
Lenti-X™ 293T Cell Line	Takara	632180; lab internal ID129
Human HAP1 parental cell line	Horizon	C859; lab internal ID9
HAP1 KAT2A KO clone 929c001	Horizon	Horizon Discovery #HZGHC000929c001; lab internal ID39
HAP1 TAF5L KO clone 928012	Horizon	Horizon Discovery #HZGHC004928c012; lab internal ID41
HAP1 TAF5L KO clone 928010	Horizon	Horizon Discovery #HZGHC004928c010; lab internal ID42
HAP1 TAF6L KO clone 14A21	This study	Lab internal ID34
HAP1 TAF5L KO clone 928010, empty vector overexpression	This study	Lab internal ID126
HAP1 TAF5L KO clone 928010, mouse TAF5L cDNA full length overexpression	This study	Lab internal ID128
HAP1 TAF5L KO, KAT2A_3xV5_BFP-P2A_mCherry stability reporter	This study	Lab internal ID153
HAP1 TAF5L KO clone 928010, TAF5L NTD delta cDNA overexpression	This study	Lab internal ID163
HAP1 TAF5L KO clone 928010, TAF5L WD1-6 delta cDNA overexpression	This study	Lab internal ID164
HAP1 WT HAP1 KAT2A_3xV5_BFP-P2A_mCherry stability reporter_mCherry	This study	Lab internal ID171
HAP1 TAF6L KO clone 14A21 TAF6L aa364-539 delta cDNA overexpression rescue	This study	Lab internal ID203
HAP1 TAF6L KO clone 14A21 TAF6L HEAT delta cDNA overexpression rescue	This study	Lab internal ID204
HAP1 TAF6L KO clone 14A21 TAF6L full length cDNA overexpression rescue	This study	Lab internal ID205
HAP1 Wild type, Cas9, clone 7	This study	Lab internal ID220
HAP1 TAF5L KO, Cas9, clone 8	This study	Lab internal ID225
HAP1 TAF6L KO clone 14A21 KAT2A_3xV5_BFP-P2A_mCherry stability reporter	This study	Lab internal ID242
HAP1 WT HAP1 Cas9_Blast Clone 7, KAT2A_3xV5_BFP-P2A_mCherry stability reporter	This study	Lab internal ID284
HAP1 TAF5L KO Cas9 Blast Clone 8, KAT2A_3xV5_BFP-P2A_mCherry stability reporter	This study	Lab internal ID288
HAP1 TAF5L KO Cas9 Blast Clone 8, TAF5L full length cDNA overexpression PuroR	This study	Lab internal ID307
HAP1 TAF6L KO clone 14A21, empty vector PuroR	This study	Lab internal ID309
HAP1 TADA1 KO, Cas9 clone 4	This study	Lab internal ID329
HAP1 TADA1 KO, Cas9 clone 7	This study	Lab internal ID330
HAP1 TADA1 KO, Cas9, clone 7, HA-dTAG-TADA1 (mouse) full length cDNA overexpression	This study	Lab internal ID333
HAP1 TADA1 KO, Cas9, clone 7, empty vector	This study	Lab internal ID336
Recombinant DNA
pLKO5.sgRNA.EFS.GFP	Addgene	Plasmid #57822; Lab internal ID44
lentiCas9-Blast	Addgene	Plasmid #52962; Lab internal ID53
SFFV-KAT2A-tagBFP-P2A-mCherry	This study	Lab internal ID877
sgRNA targeting SAGA components	This study	N/A
sgRNA for pooled CRISPR screen and downstream validation	Kagiou et al; 2024	N/A
pLVX-Taf5l full length_Puro	This study	Lab internal ID597
pLVX-Taf6l full length_Puro	This study	Lab internal ID848
pLVX-empty vector_Puro	This study	Lab internal ID121
pLVX-Taf5l_delta_NTD_Puro	Genscript	Lab internal ID917
pLVX-Taf5l_delta_WD40_1-6	Genscript	Lab internal ID918
pLVX-Taf6l_delta_IDR_Puro	Genscript	Lab internal ID919
pLVX-Taf6l_delta_HEAT_Puro	Genscript	Lab internal ID920
pLenti-FLAG-Avi-Tada1_full_length-2XHA-dTAG	Twist	Lab internal ID1166
pLenti-FLAG-Avi (empty vector)	This study	Lab internal ID1167
pVSV-G	Addgene	Lab internal ID56
pPAX2	Addgene	Lab internal ID57
Software and algorithms
Fiji	NIH	Version 2.14.0
Prism	Graphpad	Version 10.4.1
FlowJo	FlowJo	Version 10.10.0
Python	Python.org	Version 3.9.18
Illustrator	Adobe	Version 29.3.1
Perseus	Cox lab, MPI of Biochemistry	Version 2.1.4.0
IGV	Broad Institute	Version 2.18.1
Bio-Rad CFX Maestro	Bio-Rad	Version 2.3
