## Supplementary material for "Disruption of the SAGA CORE triggers collateral degradation of KAT2A": Suppl. Table 1

### Sheet: Supplementary Table 1
Arrayed SAGA gRNA library
Lab internal ID	Name	Sequence	Description
590	AAVS1	GTCACCAATCCTGTCCCTAG	Safe harbour locus (negative control)
36	NT45	TCGAGCGTTGATCGACAACG	Non-targeting (negative control)
37	NT46	TTATAGGTCGGCGAGTCGAC	Non-targeting (negative control)
756	MYC_sg1	CTATGACCTCGACTACGACT	Positive control
757	MYC_sg2	CTTCGGGGAGACAACGACGG	Positive control
758	RAD21_sg1	ACATACTCTAAGTCAGGCAG	Positive control
759	RAD21_sg2	GGTTAGCTTCTTATCCCAAT	Positive control
445	SF3B3_sg1	TTAACCTTGCAGAGAGCCAC	SPL
894	SF3B3_sg2	AATGGCAAAGCTGATGCCAG	SPL
454	SF3B5_sg1	CTACACCATCCATAGCCAGC	SPL
895	SF3B5_sg2	TGTAGGAGCAGTACGAGTCG	SPL
455	TRRAP_sg1	CGGTGGTTGACCAGACCACT	TRRAP
893	TRRAP_sg2	TGGCGTTTGTTGCAACACAG	TRRAP
400	TAF5L_sg1	GCGTACCGAGCAGATTCAGA	CORE
884	TAF5L_sg2	CATCTGAGTCCACGTACTGC	CORE
413	TAF6L_sg1	TGTCAGAGCGAGAAGAGCGG	CORE
852	TAF6L_sg2	GCGGTTTGTGGAGATCCCTC	CORE
906	TAF9B_sg1	CCCAAGAACGCTCCGAGAGA	CORE
462	TAF9B_sg2	GAATCACAGAGTATGAACCA	CORE
468	TAF10_sg1	GCACCGCCGCGGAGAACAAG	CORE
885	TAF10_sg2	GGGAGCCAGCTGAGCGGCGT	CORE
980	TAF12_sg1	GCGATGCCGCGCAAGCTGAC	CORE
981	TAF12_sg2	GCATCGCAAGTCTAGCACCC	CORE
438	SUPT3H_sg1	TCTACTGCAACTTCAAGTAG	CORE
892	SUPT3H_sg2	CAAGTAGTGGAAGGAGTACA	CORE
440	SUPT7L_sg1	CAAATCGAAGGAACTTCTGT	CORE
1017	SUPT7L_sg2	CTGGTAGAGGAGCTGCCGAC	CORE
890	SUPT20H_sg1	ACTAGCTTTGGATCGTGCAG	CORE
891	SUPT20H_sg2	GGAAATACCTATCAAGTGGA	CORE
450	TADA1_sg1	ACTGGGCTAACCTAAAGCTG	CORE
889	TADA1_sg2	GGCGACCTTTGTGAGCGAGC	CORE
432	SGF29_sg1	GCGGGAATCGGCAGACACGA	HAT
880	SGF29_sg2	AAGTTCTGCAATGCGGGAAT	HAT
511	TADA2B_sg1	CTGCGTGTACTGCCTGGCCG	HAT
464	TADA2B_sg2	AGCAGTTCGGCTTCGGAAAC	HAT
1019	TADA3_sg1	CTGGGTCGAGACCATGAACT	HAT
879	TADA3_sg2	GTGCCAGCACTGCCGTGTAG	HAT
1022	KAT2A_sg1	GGGAGGCTATCACAGCTCTG	HAT
1023	KAT2A_sg2	GCTGGAGGAGGAGATCTATG	HAT
1014	ENY2_sg1	AGAGCTAAATTAATTGAATG	DUB
1015	ENY2_sg2	CAGTTGAAGGCACACTGTAA	DUB
1025	USP22_sg1	GTCCCAGAAGGGGTCGATGG	DUB
1026	USP22_sg2	GTCCCGCAGAAGTGGCGTGT	DUB
439	ATXN7_sg1	CTCCCCCCTGACGTCATCCG	DUB
883	ATXN7_sg2	GCGGGCCGCGGATGACGTCA	DUB
436	ATXN7L3_sg1	CCTCTAGTTTGCTGTTATCC	DUB
491	ATXN7L3_sg2	TCAGGAGATATACGCGGACC	DUB
gRNAs for UPS screen validation
Lab internal ID	Name	Sequence
1185	EFS_ARIH1_sg1	GTTGGCTGCAATCCAATTGG
1186	EFS_ARIH1_sg2	GAGCAGATTCTACAACACA
1189	EFS_FBXL5_sg1	GGATGCCAGAATTTGCAGTG
1190	EFS_FBXL5_sg2	GAATCTGAAATGTCAGTCT
1195	EFS_TRAIP_sg1	GACGTGGCCGCCATCCACTG
1196	EFS_TRAIP_sg2	GTGGATGGCGGCCACGTCG
1197	EFS_UBA3_sg1	GAATAGTACAGTCTGTGGGG
1198	EFS_UBA3_sg2	GTTACGTATAGGCTCACTCA
1199	EFS_UBE2M_sg1	GCTGGTCATCTGTCCTGATG
1200	EFS_UBE2M_sg2	GTCACCAAGAAGAGATACTGC
1201	EFS_UHRF1_sg1	GGTCCGAACCTGGATCCACA
1202	EFS_UHRF1_sg2	GTAGCGCCACACGAGAAACC
1207	EFS_OTUD5_sg1	GATGTACAACCGTCCTGTGG
1208	EFS_OTUD5_sg2	GAATATCCACTATAATTCAG
1209	EFS_UBR5_sg1	GATGTGGCTGATCAGCCAAG
1210	EFS_UBR5_sg2	GATGCTGGAATAACTGGCTG
Oligunucleotides used in this study
Lab internal ID	Name	Sequence	Description
DS396	TAF6L_gene_del.fwd	AGAAACTCCAGAGCACGAGCA	Fw genotyping primer TAF6L KO
DS397	TAF6L_gene_del.rev	CCGGGGGCGGGATTTATTTA	Rv genotyping primer TAF6L KO
DS1719	1719_5L_GenF	AGGAGGGATCACGTTATTCTGTAAG	Fw genotyping primer TAF5L KO
DS1720	1720_5L_GenR	GTATTGTTGTCACTTTGGAGGTAGC	Rv genotyping primer TAF5L KO
DS1723	1723_KAT2A_GenF	GGTTTTTCCAGCCATTACACTTACA	Fw genotyping primer KAT2A KO
DS1724	1724_KAT2A_GenR	AAGAGATTACAAGTGAAGAGGGGTC	Rv genotyping primer KAT2A KO
DS2291	2291_TADA1_ex2_GenF	GGGACACAATTCAGCCCATAG	Fw genotyping primer TADA1 KO
DS2292	2292_TADA1_ex2_GenR	CTGACAACGCGTGAGAATG	Rv genotyping primer TADA1 KO
DS1596	KAT2A_RT_F	CCCGCTACGAAACCACTCAT	KAT2A RT-qPCR
DS1597	KAT2A_RT_R	GCATGGACAGGAATTTGGGGA	KAT2A RT-qPCR
DS12	GAPDH_RT_F	TCGGAGTCAACGGATTTGGT	GAPDH RT-qPCR
DS13	GAPDH_RT_R	TTGCCATGGGTGGAATCATA	GAPDH RT-qPCR
