## Supplementary material for "Disruption of the SAGA CORE triggers collateral degradation of KAT2A": Suppl. Table 3

### Sheet: Cell numbers Fig 1E, S1J
Figure	Cell line internal ID	Cell type	Genotype	Condition	Internal ID sgRNA	Biological replicate	#Cells technical replicate 1	#Cells technical replicate 2	#Cells technical replicate 3	#Cells technical replicate 4	Total per biological replicate	Total per condition
Fig. 1E, S1J	220	HAP1	Wild type	sgAAVS1	590	1	8480	9641	9070		27191
Fig. 1E, S1J	220	HAP1	Wild type	sgAAVS1	590	2	14367	13751	14060	10769	52947	80138
Fig. 1E, S1J	220	HAP1	Wild type	sgNEG	37	1	9031	9779	9379		28189
Fig. 1E, S1J	220	HAP1	Wild type	sgNEG	37	2	10899	9614	11330		31843	60032
Fig. 1E, S1J	220	HAP1	Wild type	sgAAVS1 + GSK-699	590	1	9173	8921	8053		26147
Fig. 1E, S1J	220	HAP1	Wild type	sgAAVS1 + GSK-699	590	2	17269	12142	13202	11388	54001	80148
Fig. 1E, S1J	220	HAP1	Wild type	sgTRRAP	455	1	9865	8757	7096		25718
Fig. 1E, S1J	220	HAP1	Wild type	sgTRRAP	455	2	13013	13010	13023		39046	64764
Fig. 1E, S1J	220	HAP1	Wild type	sgUSP22	1025	1	5923	6657	7313		19893
Fig. 1E, S1J	220	HAP1	Wild type	sgUSP22	1025	2	10806	11621	11362		33789	53682
Fig. 1E, S1J	220	HAP1	Wild type	sgKAT2A	1022	1	4783	8308	8115		21206
Fig. 1E, S1J	220	HAP1	Wild type	sgKAT2A	1022	2	10465	10004	9374		29843	51049
Fig. 1E, S1J	220	HAP1	Wild type	sgTADA2B	464	1	6038	10736	10278		27052
Fig. 1E, S1J	220	HAP1	Wild type	sgTADA2B	464	2	10801	13988	13772		38561	65613
Fig. 1E, S1J	220	HAP1	Wild type	sgTADA3	879	1	10423	10251	10145		30819
Fig. 1E, S1J	220	HAP1	Wild type	sgTADA3	879	2	11550	13026	13306		37882	68701
Fig. 1E, S1J	220	HAP1	Wild type	sgTADA1	450	1	10095	11657	11125		32877
Fig. 1E, S1J	220	HAP1	Wild type	sgTADA1	450	2	15900	15143	14740		45783	78660
Fig. 1E, S1J	220	HAP1	Wild type	sgTAF5L	884	1	11115	10175	9592		30882
Fig. 1E, S1J	220	HAP1	Wild type	sgTAF5L	884	2	12340	12975	13268		38583	69465
Fig. 1E, S1J	220	HAP1	Wild type	sgTAF6L	852	1	9186	7370	8236		24792
Fig. 1E, S1J	220	HAP1	Wild type	sgTAF6L	852	2	11805	11285	10339		33429	58221
Fig. S1J	220	HAP1	Wild type	sgSGF29	432	1	7519	7019	7362		21900
Fig. S1J	220	HAP1	Wild type	sgSGF29	432	2	7848	9697	10047		27592	49492
Fig. S1J	220	HAP1	Wild type	sgSUPT7L	440	1	6715	6031	5806		18552
Fig. S1J	220	HAP1	Wild type	sgSUPT7L	440	2	8482	8106	8715		25303	43855
Fig. S1J	220	HAP1	Wild type	sgTAF10	885	1	10617	11526	10593		32736
Fig. S1J	220	HAP1	Wild type	sgTAF10	885	2	13692	13415	14429		41536	74272
Fig. S1J	220	HAP1	Wild type	sgSUPT20H	891	1	12886	12224	11371		36481
Fig. S1J	220	HAP1	Wild type	sgSUPT20H	891	2	14949	15979	14929		45857	82338
Fig. S1J	220	HAP1	Wild type	sgSUPT3H	892	1	11694	10279	10380		32353
Fig. S1J	220	HAP1	Wild type	sgSUPT3H	892	2	11163	12258	13206		36627	68980
Fig. S1J	220	HAP1	Wild type	sgTAF9B	906	1	9157	9002	8378		26537
Fig. S1J	220	HAP1	Wild type	sgTAF9B	906	2	15372	16587	12857		44816	71353
Fig. S1J	220	HAP1	Wild type	sgTAF12	981	1	6400	7811	6386		20597
Fig. S1J	220	HAP1	Wild type	sgTAF12	981	2	11401	11292	10821		33514	54111
This table indicates the number of analysed cells plotted in Fig. 1G, S1J. Cells with a mean nuclear GFP fluorescence > 2.5 x the mean of non-transduced cells were analysed

### Sheet: Cell numbers Fig 2B, D
Figure	Cell line internal ID	Genotype	#Cells rep1	#Cells rep2	#Cells rep3	#Cells rep4	#Cells rep5	#Cells rep6	#Cells rep7	Total cells
2B	9	Wild type	662	608	695	523	727	849	1407	4064
2B	39	KAT2A KO	624	670	689	342	448	783	622	3556
2B	126	TAF5L KO empty vector	1179	2253	810					4242
2B	128	TAF5L KO + cDNA FL	762	1375	721					2858
2B	309	TAF6L KO empty vector	957	1011	709	615	683	760		4735
2B	205	TAF6L KO + cDNA Fl	971	677	702	684	709	575		4318
2B	336	TADA1 KO empty vector	483	988	852	454				2777
2B	333	TADA1 KO + cDNA FL	674	857	786	732				3049
This table indicates the number of analysed cells plotted in Fig. 2B.
Figure	Cell line internal ID	Genotype	Gene	Guide1	# Cells Rep1	# Cells Rep2	# Cells Rep3	Total cells
2D	220	Wild type	KAT2A	None	223	199	146	568
2D	220	Wild type	TADA1	590	603	552	540	1695
2D	220	Wild type	AAVS1	1185	890	568	649	2107
2D	220	Wild type	TAF6L	1189	585	368	330	1283
2D	220	Wild type	TAF5L	1197	947	1066	1473	3486
This table indicates the number of analysed cells plotted in Fig. 2D. Cells with a mean nuclear GFP fluorescence > 2.5 x the mean of non-transduced cells were analysed

### Sheet: Cell numbers Fig. S2B, E, H
Figure	Cell line internal ID	Genotype	#Cells rep1	#Cells rep2	#Cells rep3	Total cells
S2B	9	WT	1474	1321	807	3602
S2B	34	TAF6L KO	1348	1353	1153	3854
S2B	39	KAT2A KO	1225	1904	1045	4174
S2B	41	TAF5L KO	834	961	1434	3229
S2B	42	TAF5L KO	881	1323	927	3131
S2B	329	TADA1 KO	902	1217	1322	3441
S2B	330	TADA1 KO	805	855	952	2612
Figure	Cell line ID	Genotype	#Cells rep1	#Cells rep2	#Cells rep3	Total cells
S2E	9	WT	673	1005	730	2408
S2E	39	KAT2A KO	673	591	806	2070
S2E	126	TAF5L KO empty vector	831	1141	910	2882
S2E	128	TAF5L KO + cDNA FLvector	739	733	837	2309
S2E	163	TAF5L KO + cDNA NTD delta	629	741	720	2090
S2E	164	TAF6L KO + cDNA WD40(1-6) delta	689	915	686	2290
Figure	Cell line ID	Genotype	#Cells rep1	#Cells rep2	#Cells rep3	Total cells
S2H	9	WT	849	1407	1505	3761
S2H	39	KAT2A KO	783	622	2108	3513
S2H	309	TAF6L KO empty vector	683	760		1443
S2H	205	TAF6L KO + cDNA FLvector	709	575	1970	3254
S2H	203	TAF6L KO + cDNA IDR delta	737	725	1703	3165
S2H	204	TAF6L KO + cDNA HEAT delta	740	606	1778	3124
This table indicates the number of analysed cells plotted in Fig. S2B, E, H

### Sheet: Cell numbers Fig. 4B, D
Figure	Cell line internal ID	Genotype	Chemical treatment	# Cells rep1	# Cells rep2	# Cells rep3	Total cells
4B, D	333	TADA1 KO +cDNA FL	DMSO	1585	1896	770	4251
4B, D	333	TADA1 KO +cDNA FL	dTAG 1 h	847	1051	915	2813
4B, D	333	TADA1 KO +cDNA FL	dTAG 3 h	902	1207	1092	3201
4B, D	333	TADA1 KO +cDNA FL	dTAG 6 h	980	1080	1223	3283
4B, D	333	TADA1 KO +cDNA FL	dTAG 24 h	1176	1283	708	3167
4B, D	336	TADA1 KO +empty vector	DMSO	1205	958	1238	3401
4B, D	39	KAT2A KO	DMSO	1066	833	981	2880
This table indicates the number of analysed cells plotted in Fig. 4B, D.

### Sheet: Cell numbers Fig. 5B, S4A
Figure	Cell line internal ID	Genotype	Chemical treatment	# Cells rep1	# Cells rep2	Total cells
5B, S4A	9	Wild type	DMSO	790	850	1640
5B, S4A	9	Wild type	GSK-699	640	597	1237
S4A	34	TAF6L KO	DMSO	881	1014	1895
S4A	34	TAF6L KO	MLN-4924	1199	1085	2284
S4A	34	TAF6L KO	TAK-243	609	635	1244
S4A	34	TAF6L KO	MG-132	889	699	1588
5B	42	TAF5L KO	DMSO	996	817	1813
5B	42	TAF5L KO	MLN-4924	1208	893	2101
5B	42	TAF5L KO	TAK-243	644	612	1256
5B	42	TAF5L KO	MG-132	1341	860	2201
S4A	330	TADA1 KO	DMSO	1230	948	2178
S4A	330	TADA1 KO	MLN-4924	1370	948	2318
S4A	330	TADA1 KO	TAK-243	699	386	1085
S4A	330	TADA1 KO	MG-132	1017	683	1700
This table indicates the number of analysed cells plotted in Fig. 5B, S4A

### Sheet: Cell numbers 5G, S4G, I
Figure	Cell line internal ID	Genotype	Gene	Guide1 internal ID	Guide 2 internal ID	Chemical treatment	# Cells guide 1 R1	# Cells guide 2 R1	# Cells guide 1 R2	# Cells guide 2 R2	Total cells
S4G	220	Wild type	AAVS1	590		DMSO	440		780		1220		5G
S4G	220	Wild type	AAVS1	590		GSK-699	404		738		1142
S4G	220	Wild type	AAVS1	590		MG-132	427		734		1161
S4G	220	Wild type	ARIH1	1185	1186	DMSO	277	444	603	858	2182
S4G	220	Wild type	FBXL5	1189	1190	DMSO			257	385	642
S4G	220	Wild type	TRAIP	1195	1196	DMSO	181	226	347	376	1130
S4G	220	Wild type	UBA3	1197	1198	DMSO	389	283	723	549	1944
S4G	220	Wild type	UBE2M	1199	1200	DMSO	385	441	758	698	2282
S4G	220	Wild type	UHRF1	1201	1202	DMSO	256	398	521	683	1858
S4G	220	Wild type	OTUD5	1207	1208	DMSO	390	380	808	557	2135
S4G	220	Wild type	UBR5	1209	1210	DMSO	274	498	555	858	2185
5G	225	TAF5L KO	AAVS1	590		DMSO	385		814		1199
5G	225	TAF5L KO	AAVS1	590		GSK-699	375		739		1114
5G	225	TAF5L KO	AAVS1	590		MG-132	1732		747		2479
5G	225	TAF5L KO	ARIH1	1185	1186	DMSO	538	798	925	1370	3631
5G	225	TAF5L KO	FBXL5	1189	1190	DMSO			468	449	917
5G	225	TAF5L KO	TRAIP	1195	1196	DMSO	103	447	346	285	1181
5G	225	TAF5L KO	UBA3	1197	1198	DMSO	447	485	947	689	2568
5G	225	TAF5L KO	UBE2M	1199	1200	DMSO	466	340	822	598	2226
5G	225	TAF5L KO	UHRF1	1201	1202	DMSO	358	429	712	852	2351
5G	225	TAF5L KO	OTUD5	1207	1208	DMSO	468	345	849	754	2416
5G	225	TAF5L KO	UBR5	1209	1210	DMSO	347	537	770	947	2601
S4I	330	TADA1 KO	AAVS1	590		DMSO	348		844		1192
S4I	330	TADA1 KO	AAVS1	590		GSK-699	524		690		1214
S4I	330	TADA1 KO	AAVS1	590		MG-132	983		786		1769
S4I	330	TADA1 KO	ARIH1	1185	1186	DMSO	202	349	575	849	1975
S4I	330	TADA1 KO	FBXL5	1189	1190	DMSO			448	490	938
S4I	330	TADA1 KO	TRAIP	1195	1196	DMSO	198	260	404	512	1374
S4I	330	TADA1 KO	UBA3	1197	1198	DMSO	494	372	953	636	2455
S4I	330	TADA1 KO	UBE2M	1199	1200	DMSO	358	326	691	722	2097
S4I	330	TADA1 KO	UHRF1	1201	1202	DMSO	356	316	727	612	2011
S4I	330	TADA1 KO	OTUD5	1207	1208	DMSO	423	375	976	699	2473
S4I	330	TADA1 KO	UBR5	1209	1210	DMSO	311	387	659	1131	2488
This table indicates the number of analysed cells plotted in Fig. 4G, S4F. H. Cells with a mean nuclear GFP fluorescence > 4 x the mean of non-transduced cells were analysed
